# Lepidopteran scale cells derive from sensory organ precursors through a canonical lineage

**DOI:** 10.1101/2024.05.31.596873

**Authors:** Ling S. Loh, Kyle A. DeMarr, Martina Tsimba, Christa Heryanto, Alejandro Berrio, Nipam H. Patel, Arnaud Martin, W. Owen McMillan, Gregory A. Wray, Joseph J. Hanly

## Abstract

The success of butterflies and moths is tightly linked to the origin of scales within the group. A long-standing hypothesis postulates that scales are homologous to the well-described mechanosensory bristles found in the fruit fly *Drosophila melanogaster*, where both derive from an epithelial precursor specified by lateral inhibition that then undergoes multiple rounds of division. Previous histological examination and candidate gene approaches identified parallels in genes involved in scale and bristle development. Here, we provide definitive developmental and transcriptomic evidence that the differentiation of lepidopteran scales derives from the canonical cell lineage, known as the Sensory Organ Precursor (SOP). Live imaging in moth and butterfly pupae shows that SOP cells undergo two rounds of asymmetric divisions that first abrogate the neurogenic lineage, and then lead to a differentiated scale precursor and its associated socket cell. Single-nucleus RNA sequencing across a time-series of early pupal development revealed differential gene expression patterns that mirror canonical lineage development, including Notch-Delta signalling components, cell adhesion molecules, cell cycling factors, and terminal cell differentiation markers, suggesting a shared origin of the SOP developmental program. Additionally, we recovered a novel gene, the POU-domain transcription factor *pdm3*, involved in the proper differentiation of butterfly wing scales. Altogether, these data open up avenues for understanding scale type specification and development, and illustrate how single-cell transcriptomics provide a powerful platform for understanding the evolution of cell types.
