## Supplementary material for "Lepidopteran scale cells derive from sensory organ precursors through a canonical lineage": Table S5

### Sheet: Sheet1
Target gene	RNA sequence of Sense strand 5' to 3' (deoxyribonucleic acid in lowercase)	RNA sequence of Antiense strand 5' to 3'
numb	GAUCAGACCAUCGAGAAAGUGUCtt	AAGACACUUUCUCGAUGGUCUGAUCUA
Sox15	GGAGCAGUACAGAUACGAACAACag	CUGUUGUUCGUAUCUGUACUGCUCCAU
Sox102F	CAUUAGACAUGACAAAUAACCUUct	AGAAGGUUAUUUGUCAUGUCUAAUGAU
