## Supplementary material for "Lepidopteran scale cells derive from sensory organ precursors through a canonical lineage": Table S4

### Sheet: Sheet1
Gene target	Primer	Sequence	Amplifier
spineless	Vc_Ss_Fwd1	CTCACTCCCAATCTCTATAAGGCAAGGAATCTGTCGTCGA	B5
	Vc_Ss_Rvs1	TGATGGAAGAGGTTGTCCGCAACTACCCTACAAATCCAAT	B5
	Vc_Ss_Fwd6	CTCACTCCCAATCTCTATAAGGGGGTATTCGCCGTAAGGT	B5
	Vc_Ss_Rv6	GTAATGCAAGGTTGGTGCCGAACTACCCTACAAATCCAAT	B5
	Vc_Ss_Fwd25	CTCACTCCCAATCTCTATAAAAGTCGACAGGAAGTCCCTT	B5
	Vc_Ss_Rv25	TACTCGTCTCTTATTGCGGCAACTACCCTACAAATCCAAT	B5
	Vc_Ss_Fwd20	CTCACTCCCAATCTCTATAACCCGAGAAGATCTCGACCTT	B5
	Vc_Ss_Rv20	TTGAAGTCCATTGTCCGCTTAACTACCCTACAAATCCAAT	B5
	Vc_Ss_Fwd7	CTCACTCCCAATCTCTATAAGAAGCGGTACGCGATCATTC	B5
	Vc_Ss_Rv7	CATTGGCCGTCCTTGGTCTGAACTACCCTACAAATCCAAT	B5
	Vc_Ss_Fwd3	CTCACTCCCAATCTCTATAAGTCTGTGTAGCCCAGCAACA	B5
	Vc_Ss_Rv3	CCCATGTTAGCCAGCTCTGCAACTACCCTACAAATCCAAT	B5
	Vc_Ss_Fwd23	CTCACTCCCAATCTCTATAATCCATAACAGCTGCCTCTGT	B5
	Vc_Ss_Rv23	TTCGGGAGGTAAGAAGGAGTAACTACCCTACAAATCCAAT	B5
	Vc_Ss_Fwd11	CTCACTCCCAATCTCTATAAACTTCTCCTTCGCAGGTCAA	B5
	Vc_Ss_Rv11	TGCTGTGAGTAGCGAAGAACAACTACCCTACAAATCCAAT	B5
	Vc_Ss_Fwd18	CTCACTCCCAATCTCTATAAACATTTCCCCATCAGGCATG	B5
	Vc_Ss_Rv18	ACCGTTGAGAGCCTGTAGAAAACTACCCTACAAATCCAAT	B5
pou domain motif 3	Vc_pdm3_1a	GAGGAGGGCAGCAAACGGAACGACTTGCGTCTGCGTTAGGCCGAG	B1
	Vc_pdm3_2a	GAGGAGGGCAGCAAACGGAACTGATGGTTGGTTGATTTGGCGAGT	B1
	Vc_pdm3_3a	GAGGAGGGCAGCAAACGGAAGCTGCTCGTCGTGCCAGCGTTCGAA	B1
	Vc_pdm3_4a	GAGGAGGGCAGCAAACGGAAGCCTTGGCGAAGAGGATCTTCTGCC	B1
	Vc_pdm3_5a	GAGGAGGGCAGCAAACGGAATCCTGGGCGTTGGCGGCACCATTCG	B1
	Vc_pdm3_6a	GAGGAGGGCAGCAAACGGAACGGATTGGAGTTCAGTAACTGGTGA	B1
	Vc_pdm3_7a	GAGGAGGGCAGCAAACGGAAAGTTGACGTGGTTTACCGGAATCGT	B1
	Vc_pdm3_8a	GAGGAGGGCAGCAAACGGAAAAGATGAGTTGTGGCATAGGCGATG	B1
	Vc_pdm3_9a	GAGGAGGGCAGCAAACGGAATGGAGGTTGGCGGCCAACTGTGACA	B1
	Vc_pdm3_10a	GAGGAGGGCAGCAAACGGAACCCTCCGGCGAGCTCGCGCCGCTTT	B1
	Vc_pdm3_1b	GCCCTTCAGTGACGGAGAGCGCCTGTAGAAGAGTCTTCCTTTACG	B1
	Vc_pdm3_2b	CCGTCGACTACGTTGCCAGATGATTTAGAAGAGTCTTCCTTTACG	B1
	Vc_pdm3_3b	CGTGGGCCCGGAGCCGACGCTGCCGTAGAAGAGTCTTCCTTTACG	B1
	Vc_pdm3_4b	TTTCTCTCTCCTTATAATGTCTATCTAGAAGAGTCTTCCTTTACG	B1
	Vc_pdm3_5b	TGCGGCTGCTGCAACGCCTGTAACATAGAAGAGTCTTCCTTTACG	B1
	Vc_pdm3_6b	GTTTGGTCGTATGTTTGACGTCTGTTAGAAGAGTCTTCCTTTACG	B1
	Vc_pdm3_7b	ACGCTAGATTCACCATTTGATCGTTTAGAAGAGTCTTCCTTTACG	B1
	Vc_pdm3_8b	ATTCCTTGGACGAGCTGACCTGAAGTAGAAGAGTCTTCCTTTACG	B1
	Vc_pdm3_9b	GGGTTGGATGGCATGGACGTGAGGCTAGAAGAGTCTTCCTTTACG	B1
	Vc_pdm3_10b	TCGGCTAACTGCGCGCGACCACCGCTAGAAGAGTCTTCCTTTACG	B1
shaven	Vc_sv_1a	GAGGAGGGCAGCAAACGGAATAGGACGTCGCGTACGCATAGTCAC	B1
	Vc_sv_1b	GGGCCTCCGTACGGAGAGTATTGAGTAGAAGAGTCTTCCTTTACG	B1
	Vc_sv_2a	GAGGAGGGCAGCAAACGGAATGGACTTCCAGCAGCTGAGGGTGGT	B1
	Vc_sv_2b	TTGCAGAACTACCAGCGCTGCGGCGTAGAAGAGTCTTCCTTTACG	B1
	Vc_sv_3a	GAGGAGGGCAGCAAACGGAAATCTGATCTCCGTTGTAGTGACTTC	B1
	Vc_sv_3b	TTTGATGATGACCAGAGATTGGAGTTAGAAGAGTCTTCCTTTACG	B1
	Vc_sv_4a	GAGGAGGGCAGCAAACGGAAGTTGATGCTGTAGCTTCCGGTGTTG	B1
	Vc_sv_4b	GTCCACCTGTTCGATGCCCAGGATTTAGAAGAGTCTTCCTTTACG	B1
	Vc_sv_5a	GAGGAGGGCAGCAAACGGAACTGCTCTTGTTGTTGTTGTTGTTGT	B1
	Vc_sv_5b	AACACTGCCTTGCGCAGAACTGATCTAGAAGAGTCTTCCTTTACG	B1
	Vc_sv_6a	GAGGAGGGCAGCAAACGGAAGAGCCGATCTCGTATTTCCCACGCG	B1
	Vc_sv_6b	GTCCTGGCTGCAGATGCCTTCGCTGTAGAAGAGTCTTCCTTTACG	B1
	Vc_sv_7a	GAGGAGGGCAGCAAACGGAACGGTGGAGTCGCGACTTTCGGCTTG	B1
	Vc_sv_7b	TTTGTATGCGGCGATGGCGTCGACGTAGAAGAGTCTTCCTTTACG	B1
	Vc_sv_8a	GAGGAGGGCAGCAAACGGAAAGTATCTTCGATACACATCCGTGTG	B1
	Vc_sv_8b	AAACTACCCGTTTCATAATACCGAGTAGAAGAGTCTTCCTTTACG	B1
	Vc_sv_9a	GAGGAGGGCAGCAAACGGAAGCCTCACGCCGCTGTGAGCCAGCTC	B1
	Vc_sv_9b	CCCGTAGCTGTCGGCTGATGTCGCATAGAAGAGTCTTCCTTTACG	B1
	Vc_sv_10a	GAGGAGGGCAGCAAACGGAAGCTGTGCGCGTGGTACTGCTCATCT	B1
	Vc_sv_10b	CCCGTGACCGTCACCACTCTGGTTGTAGAAGAGTCTTCCTTTACG	B1
couch potato	Vc_cpo_1a	GTCCCTGCCTCTATATCTTTTTGAGGATGAATGGCGGGATGTACC	B3
	Vc_cpo_1b	TCAGAGGTAGGAACGCACGGGCGCCTTCCACTCAACTTTAACCCG	B3
	Vc_cpo_2a	GTCCCTGCCTCTATATCTTTACTGCCGGCTTCGGCTTGCTGACCT	B3
	Vc_cpo_2b	GGGTGTGCAGCTGGCGCGGCTGTGGTTCCACTCAACTTTAACCCG	B3
	Vc_cpo_3a	GTCCCTGCCTCTATATCTTTTCCTGCTTAGCGGCCTCCGCTCCAG	B3
	Vc_cpo_3b	GGGTCGAACCGGACGCCCTGCTGAATTCCACTCAACTTTAACCCG	B3
	Vc_cpo_4a	GTCCCTGCCTCTATATCTTTCTCGTATCCTTCGTAAGCTCGAAAC	B3
	Vc_cpo_4b	TTTGCTTGTAACTTTCAGGAGCGAATTCCACTCAACTTTAACCCG	B3
	Vc_cpo_5a	GTCCCTGCCTCTATATCTTTATGGGCAGACCGCTCACGAACAATG	B3
	Vc_cpo_5b	AGGTAGAGTTCCCTTGGCTTGGCGTTTCCACTCAACTTTAACCCG	B3
	Vc_cpo_6a	GTCCCTGCCTCTATATCTTTTGACGGAGTCCATGCTCTGACACAG	B3
	Vc_cpo_6b	GCACCTCTTCCTCAGTGGTGGCGGTTTCCACTCAACTTTAACCCG	B3
Notch	Vc_N_1a	GTCCCTGCCTCTATATCTTTCTTGTTGGTCTGCTGTATGTCGTTG	B3
	Vc_N_1b	TTATATATAGAAGGCCTCGGTCGTGTTCCACTCAACTTTAACCCG	B3
	Vc_N_2a	GTCCCTGCCTCTATATCTTTGCGCTCCCTGAGCGACGAGCTCCGA	B3
	Vc_N_2b	CGGTCTTGTCCATGGCGGCGTTGAGTTCCACTCAACTTTAACCCG	B3
	Vc_N_3a	GTCCCTGCCTCTATATCTTTGCAGCTCGCTTTCTTTGAGCTGTAA	B3
	Vc_N_3b	AAACCTTCAGGGAACCAAGTTATACTTCCACTCAACTTTAACCCG	B3
	Vc_N_4a	GTCCCTGCCTCTATATCTTTCGTCGAACATGCAGGCTTGAGTGTT	B3
	Vc_N_4b	TTTGCAATGATTTCTGGCAATCCCTTTCCACTCAACTTTAACCCG	B3
	Vc_N_5a	GTCCCTGCCTCTATATCTTTTCCACCCTGGATAGCTGTGCAAATA	B3
	Vc_N_5b	AAATCCTTCATTACACAAACATTCATTCCACTCAACTTTAACCCG	B3
	Vc_N_6a	GTCCCTGCCTCTATATCTTTATTGCCAATGTCCTCGCAGGATCCA	B3
	Vc_N_6b	GCCCTCGAGACAATGACAGCGATGGTTCCACTCAACTTTAACCCG	B3
	Vc_N_7a	GTCCCTGCCTCTATATCTTTTGTAGTCGCCGATACTGTCCAGGCA	B3
	Vc_N_7b	CCGCAAAGCCGCTCGCGCACACGCATTCCACTCAACTTTAACCCG	B3
	Vc_N_8a	GTCCCTGCCTCTATATCTTTAACTGATTGACGCCGTCTTCGCATG	B3
	Vc_N_8b	CCGTATCCCGGTAAGCAGTGGCAGATTCCACTCAACTTTAACCCG	B3
	Vc_N_9a	GTCCCTGCCTCTATATCTTTGTTGATGTTGGTCTCGCATGACATT	B3
	Vc_N_9b	TCGGTGACACGGTGCTGACAGACAGTTCCACTCAACTTTAACCCG	B3
	Vc_N_10a	GTCCCTGCCTCTATATCTTTCACGAGCAAGTGTAGGACCCATTGA	B3
	Vc_N_10b	CAGTCTAAGCCCTTATACCCTGAAGTTCCACTCAACTTTAACCCG	B3
sticks and stones	Vc_sns_1a	CTCACTCCCAATCTCTATAATCTGTCTGACGCCATGTTGTAGTAG	B5
	Vc_sns_1b	CCCAATCAGAGGTGGATACGAGAGGAACTACCCTACAAATCCAAT	B5
	Vc_sns_2a	CTCACTCCCAATCTCTATAACGTTTCAGACTTCTCGGACACAGAG	B5
	Vc_sns_2b	GGGCCTGTCGTCACCATCTTGGGAGAACTACCCTACAAATCCAAT	B5
	Vc_sns_3a	CTCACTCCCAATCTCTATAAACCGTGTACTGTGTACACCGTCGAA	B5
	Vc_sns_3b	AAATACATAATCGGTGTGCCTTTCCAACTACCCTACAAATCCAAT	B5
	Vc_sns_4a	CTCACTCCCAATCTCTATAATTCCAACGTGACCAGTATTGGACGC	B5
	Vc_sns_4b	GGGCTGCTTTGCACTTGCAAGTTAAAACTACCCTACAAATCCAAT	B5
	Vc_sns_5a	CTCACTCCCAATCTCTATAAGGAAATGTACGTTCACTGTTATGTT	B5
	Vc_sns_5b	TTTGTGACACTGATTTGATTTCCGCAACTACCCTACAAATCCAAT	B5
	Vc_sns_6a	CTCACTCCCAATCTCTATAAAAAGAACTTTCAGCGTTAATGCATC	B5
	Vc_sns_6b	GGGTCGTTTCATCGAAGATTGGCGCAACTACCCTACAAATCCAAT	B5
	Vc_sns_7a	CTCACTCCCAATCTCTATAACTTTCACGGCTTCCGGTGCAAAGTG	B5
	Vc_sns_7b	GTTTGAGTTCCTGCGGTTCAGCTCTAACTACCCTACAAATCCAAT	B5
	Vc_sns_8a	CTCACTCCCAATCTCTATAACGGTTAGTTGACCGTTGATACCGTG	B5
	Vc_sns_8b	TGATGGTATGCGTGGCGACCACATTAACTACCCTACAAATCCAAT	B5
	Vc_sns_9a	CTCACTCCCAATCTCTATAATGCTTCGCATGTGAAATCAGCATAA	B5
	Vc_sns_9b	CATATCCCTTTGCAACGCTTCATGTAACTACCCTACAAATCCAAT	B5
	Vc_sns_10a	CTCACTCCCAATCTCTATAATGGTATCACTGATGAGAATCCTAAC	B5
	Vc_sns_10b	CCCAAACATGGTGAAGCGTGGGTATAACTACCCTACAAATCCAAT	B5
Suppressor of Hairless	Vc_suH_1a	CTCACTCCCAATCTCTATAAGTATCGTTCCATGGCTTCGCGTGTC	B5
	Vc_suH_1b	TACGACCATGTCAGAGCGGTCGCGAAACTACCCTACAAATCCAAT	B5
	Vc_suH_2a	CTCACTCCCAATCTCTATAATTTGAGCAACTTTAGCATGTAAAAT	B5
	Vc_suH_2b	AAAAACGCTTCTCATTTCCATAAGAAACTACCCTACAAATCCAAT	B5
	Vc_suH_3a	CTCACTCCCAATCTCTATAATACCAATACCAATGAATGCACACAA	B5
	Vc_suH_3b	CCAGCTGTTGCATATCTTGGTCAGAAACTACCCTACAAATCCAAT	B5
	Vc_suH_4a	CTCACTCCCAATCTCTATAAGCGCAGTATTGCTTGCCATTATTTA	B5
	Vc_suH_4b	GAGTCTGATATGTACAATGTCTTCGAACTACCCTACAAATCCAAT	B5
	Vc_suH_5a	CTCACTCCCAATCTCTATAAGATTGTCCAACAGGCTCCGTCATTT	B5
	Vc_suH_5b	CTGGTATTCTGCCTTATCCGTGGATAACTACCCTACAAATCCAAT	B5
	Vc_suH_6a	CTCACTCCCAATCTCTATAATTCATTGTCATCCAGCAAATGAATC	B5
	Vc_suH_6b	CCTCACTGCAAACTCCTCTGATTCAAACTACCCTACAAATCCAAT	B5
